# DEC1 is an adult clock regulator that links circadian rhythms to functional β-cell maturation

**DOI:** 10.1101/2023.08.11.552890

**Authors:** Zihan Gao, Mai Liu, Ana P. Montalvo Landivar, Zoe L. Gruskin, Andrew Leduc, Yu Xie, Sam Preza, Jingyi Du, Xiaolei Liu, Victoria Huhn, Zhihui Cheng, Christopher Krapp, Matthew Haemmerle, Andrea V. Rozo, Xinyu Wen, Stephen J Lee, Stacy Liang, Akshaya Biju, June H. Ahn, Li Li, Juerg R. Straubhaar, Monica M. Cho, Wei Qin, Luisa Lopez Monzon, Chengyang Liu, Ali Naji, Rajan Jain, Nicolai Doliba, Doris A. Stoffers, Romina Bevacqua, Peter Klein, Nikolai Slavov, Juan R. Alvarez-Dominguez

**Author notes:** These authors contributed equally to this work (Zihan Gao, Mai Liu, Ana P. Montalvo Landivar).

## Abstract

Circadian clocks attune metabolism to daily energy cycles, but how they regulate functional maturation of metabolic tissues is poorly understood. Here we show that DEC1, a clock transcription factor induced in adult islet β cells, coordinates their glucose responsiveness by synchronizing energetic and secretory rhythms. DEC1 binds and regulates maturity-linked genes to integrate insulin exocytosis with β-cell energy metabolism, and β-cell-specific *Dec1* ablation disrupts their transcription synchrony. *Dec1*-disrupted mice develop lifelong glucose intolerance and insulin deficiency, despite normal islet formation. Metabolic dysfunction upon β-cell *Dec1* loss stems from poor coupling of islet insulin secretion to glucose metabolism, reminiscent of fetal/neonatal islet immaturity. We link stunted maturation to a deficit in circadian bioenergetics, prompted by compromised glucose utilization, mitochondrial dynamics, and respiratory metabolism, which is rescued by increased metabolic flux. Thus, DEC1 links circadian clockwork to β-cell metabolic maturation, revealing a hierarchy for how the clock programs metabolic tissue specialization.
