## Supplementary material for "DEC1 is an adult clock regulator that links circadian rhythms to functional β-cell maturation": Table S1

### Sheet: Datasets used in this study
Organism	Name	Database	Accession	Dataset	Sample
Human	RNA-seq of Fetal, Juvenile, Adult early, and Adult late β cells	GEO	GSE67543	Novel Observations from Next Generation RNA Sequencing of Highly Purified Human Adult and Fetal Islet Cell Subsets	GSM1649191, GSM1649192, GSM1649193, GSM1649194, GSM1649195, GSM1649196, GSM1649197, GSM1649209, GSM1649210, GSM1649211, GSM1649212, GSM1649213, GSM1649214
Pig	RNA-seq of Fetal early, Fetal late, Juvenile Early, Juvenile late β cells	GEO	GSE143889	Molecular and genetic regulation of pig pancreatic islet cell development	GSM4276229-GSM4276246
Rat	RNA-seq of Fetal, Juvenile β cells	GEO	GSE153604	Next Generation Sequencing Facilitates Quantitative Analysis of Transcriptomes in fetal and 2 weeks old rat islets	GSM4647870-GSM4647875
Mouse	scRNA-seq of Fetal, Juvenile, Adult early, and Adult late β cells	GEO	GSE211799	Delineating mouse β-cell identity during lifetime and in diabetes with a single cell atlas	Reanalysis of: GSM3852752-GSM3852755; GSM4928854-GSM4928856; GSM4228187, GSM4228192, GSM4228197; GSM3680207
Mouse	ChIP-seq for BMAL1, CLOCK, PDX1, H3K27ac in Beta-TC-6 cells	GEO	GSE70960	Pancreatic Beta-Cell Enhancers Regulate Rhythmic Transcription of Exocyst Triggering and Diabetes [ChIP-seq]	GSM1824086,GSM1824087,GSM1824088,GSM1824090
Mouse	ATAC-seq of Beta-TC-6 cells	GEO	GSE99954	Alpha TC1 and Beta-TC-6 genomic profiling uncovers both shared and distinct transcriptional regulatory features with their primary islet counterparts	GSM2666437-GSM2666444
Mouse	scRNA-seq of 20 organs and tissues from Mus musculus	GEO	GSE109774	Tabula Muris: Transcriptomic characterization of 20 organs and tissues from Mus musculus at single cell resolution	GSM2967045-GSM2967062
Mouse	ChIP-seq for NCOR1 in liver	GEO	GSE242901	An Intrinsically Disordered Region Controlling Condensation of a Circadian Clock Component and Rhythmic Transcription in the Liver	GSM7774507,GSM7774528-GSM7774533
Human	scRNA-seq and functional data of ND, T1D, T2D, and AAB+ donors	PANC-DB		Data portal of The Human Pancreas Analysis Program	ND: HPAP 22, 26, 34, 35, 36, 37, 39, 40, 42, 44, 47, 52, 53, 54, 56, 59, 63, 74, 75, 82, 99, 101, 103, 104, 105; T1D: HPAP 20, 55, 64, 71, 84; T2D: HPAP 51, 57, 58, 61, 65, 70, 79, 81, 83, 85, 88, 90, 91, 100, 106, 108, 109; AAB+: HPAP 19, 24, 29, 38, 43, 45, 49, 50, 92, 107
