## Supplementary material for "DEC1 is an adult clock regulator that links circadian rhythms to functional β-cell maturation": Table S4

### Sheet: Differential_proteins
Name	p-value	log2(fold-change)	Protein ID
ACADSB	0.0240563	0.234183	Q9DBL1
ACAT1	0.0365688	0.099786	Q8QZT1
ACO2	4.99520477853476e-10	0.138275	Q99KI0
ACOT13	2.64619306721553e-06	0.341095	Q9CQR4
ACTG1	0.0128038	0.0751571	P63260
ACTN2	0.0212623	0.988602	Q9JI91
ACTR3	0.0442772	0.508518	Q99JY9
ADAM7	0.0070809	0.477106	O35227
ADD2	0.032245	-0.499837	Q9QYB8
ALDH18A1	0.000848603	0.108394	Q9Z110
ALDH1L2	0.0165059	0.0713633	Q8K009
ALDOA	0.00336004	0.125352	P05064
ARF1	0.000174441	0.15504	P84078
ARSG	0.032057	-0.231232	Q3TYD4
ART4	0.0324317	0.757209	Q9CRA0
ASAH1	0.000152328	-0.177045	Q9WV54
ASB8	0.0471709	-0.361357	Q91ZT9
ATP5F1B	8.49812261497753e-05	0.0509945	P56480
ATP5F1D	0.00528072	0.0615706	Q9D3D9
ATP5MD	1.78089529241893e-06	-0.262577	Q78IK2
ATP5MF	0.0352573	-0.0248883	P56135
ATP5PB	0.0198707	-0.182453	Q9CQQ7
ATP5PO	0.000185588	0.0724598	Q9DB20
ATP6V0D1	9.14198987759336e-07	-0.18727	P51863
ATP6V1A	0.0163925	0.0376655	P50516
BEND4	0.0272588	0.70589	P86174
BPHL	0.0185792	0.28867	Q8R164
CALR	0.0233755	0.230471	P14211
CCDC181	9.22835587767142e-26	-0.39972	Q80ZU5
CCN4	0.0452822	0.0375651	O54775
CCND2	0.0271001	1.6883	P30280
CDT1	0.000462167	0.237056	Q8R4E9
CEP72	0.0230413	-0.18783	Q9D3R3
CEP76	0.0440282	-0.512699	Q0VEJ0
CFAP43	7.39023718451809e-05	-0.277957	E9Q7R9
CHGA	1.23623945295771e-16	-0.455792	P26339
CHGB	0.000133096	0.150666	P16014
CHSY1	0.0314411	-0.189881	Q6ZQ11
CKB	0.00704058	0.115929	Q04447
CLU	0.046524	-0.180517	Q06890
COL6A1	0.00995215	-0.596342	Q04857
COPB1	0.0204404	0.165687	Q9JIF7
COX4I1	0.0012184	-0.175895	P19783
COX5A	6.24674837763313e-07	-0.208192	P12787
COX5B	4.70362206790391e-06	-0.136386	P19536
COX6B1	4.81777283774915e-07	0.151217	P56391
CPE	4.53777478941026e-14	-0.235392	Q00493
CPS1	0.0471353	0.142313	Q8C196
CS	1.34693062049627e-07	0.107352	Q9CZU6
CTSA	0.0111425	-0.352228	P16675
CTSZ	2.41721681059061e-24	-0.289013	Q9WUU7
DARS1	0.00028007	0.173757	Q922B2
DDC	0.0427511	0.29676	O88533
DDOST	0.00058412	-0.0965992	O54734
DDX1	0.0424886	0.243502	Q91VR5
DDX21	8.08084843523506e-05	-0.395832	Q9JIK5
DDX27	0.00492427	0.531864	Q921N6
DLAT	0.00755204	0.0467202	Q8BMF4
DNAJB9	0.000245129	-0.161639	Q9QYI6
DOCK11	0.00624876	-0.230138	A2AF47
DPP7	0.00606815	-0.137896	Q9ET22
DSEL	0.00162092	-0.272078	Q0VBN2
EBF3	0.000485191	-0.52366	O08791
ECHS1	3.92505261040766e-07	0.275342	Q8BH95
ERO1B	7.07592780462225e-11	-0.218006	Q8R2E9
ERP44	0.00211516	0.0327601	Q9D1Q6
ETFB	1.98903310939143e-05	-0.0979991	Q9DCW4
EXD1	0.0212449	-0.25852	Q8CDF7
EXOC6	0.0367625	-0.102391	Q8R313
FAM217A	0.0455675	-0.466821	Q9D9W6
FAU	0.020681	0.0458054	P62862
FCAMR	0.000169053	-1.16191	Q2TB54
FCOR	0.0310592	-0.153387	P0DJI6
FOXO1	0.0371419	0.160322	Q9R1E0
FRAS1	3.02485139644265e-05	-0.545336	Q80T14
GAA	0.0155471	-0.107958	P70699
GDAP1	0.000538686	0.116515	O88741
GLUD1	0.0322745	0.0893648	P26443
GOT2	7.25674613501539e-10	-0.228712	P05202
GPC4	0.00906747	-0.836229	P51655
GPR12	0.0173756	0.116644	P35412
GPRIN3	1.70911469169052e-05	0.18034	Q8BWS5
GRB14	0.0448398	0.153671	Q9JLM9
GSTT2	0.000135688	-0.42989	Q61133
H1-0	1.57923875502793e-06	0.0261644	P10922
H1-2	0.000138235	0.173104	P15864
H1-3	4.16970832902145e-08	0.157625	P43277
H1-4	8.75993797015859e-11	0.236472	P43274
H2AC20	0.00333924	0.123973	Q64523
H2AX	1.90751469376373e-09	0.120436	P27661
H2BC4	1.31960511717344e-11	0.196853	Q6ZWY9
H4C1	1.61193900938996e-11	0.181745	P62806
HADHA	3.57951764562909e-06	0.124713	Q8BMS1
HADHB	1.80905430454641e-07	0.152727	Q99JY0
HIP1R	0.0460908	-0.0550385	Q9JKY5
HNMT	0.0183078	-0.416822	Q91VF2
HNRNPA0	0.0127124	0.248314	Q9CX86
HNRNPA2B1	0.0256777	0.0503033	O88569
HNRNPH1	0.0124782	0.205738	O35737
HSP90AA1	0.00219003	0.109736	P07901
HSP90AB1	0.0050853	0.0360151	P11499
HSP90B1	0.00856374	-0.100892	P08113
HSPA1A	0.0424861	0.0713815	Q61696
HSPA8	0.00197524	0.0499338	P63017
HSPA9	4.17703895765738e-06	0.0820289	P38647
HSPD1	3.36985046524608e-08	0.160083	P63038
HSPE1	2.15680636278804e-07	-0.150615	Q64433
HYOU1	0.0153105	-0.136483	Q9JKR6
IDH2	2.80265572122281e-05	0.117881	P54071
IDH3G	0.0108798	0.256753	P70404
IFT140	0.0140251	-0.178628	E9PY46
INS1	2.802309676818e-14	-0.501426	P01325
INS2	8.40817191300425e-24	-0.654117	P01326
IQGAP2	8.21776080920933e-09	-0.447915	Q3UQ44
KAT8	0.0369474	-0.256772	Q9D1P2
KIF16B	0.0321069	-0.638766	B1AVY7
KIF20A	0.0433302	0.31346	P97329
KIF27	0.0280022	0.64413	Q7M6Z4
LAMB3	1.05154434876583e-10	-0.485792	Q61087
LGALS3BP	0.00157244	-0.120815	Q07797
LMAN1	3.21588026323863e-07	-0.196832	Q9D0F3
LMNA	6.1664219635469e-18	0.176547	P48678
LMNB2	0.00455002	0.092167	P21619
LRRC26	0.000364487	-0.296254	Q91W20
LRRC45	1.11654462854283e-05	-0.186151	Q8CIM1
MAOB	4.09841970037671e-25	-0.796548	Q8BW75
MAP10	0.00975983	-0.393488	Q8BJS7
MASTL	0.0439574	0.369226	Q8C0P0
MDH1	0.000912633	0.0800884	P14152
MDH2	2.69065818730936e-17	0.248074	P08249
MECP2	1.50307590634859e-05	0.151045	Q9Z2D6
MEP1B	0.00257045	0.43868	Q61847
MICALL1	0.0495142	-0.36898	Q8BGT6
MTX1	0.0340182	-0.223561	P47802
MYCBPAP	6.52977160951835e-07	0.30739	Q5SUV2
MYDGF	0.0408217	-0.185932	Q9CPT4
MYO1H	4.68360882731136e-10	-0.437489	Q9D6A1
NAGA	0.000945653	-0.156502	Q9QWR8
NCL	0.00361814	0.119703	P09405
NDUFA12	0.00329132	0.112478	Q7TMF3
NDUFA4	1.76091310741561e-14	0.33025	Q62425
NNT	0.0486338	0.0266902	Q61941
NR1H4	1.94956743328091e-05	-0.487383	Q60641
NRP1	1.4579637918694e-06	-0.360404	P97333
OCIAD1	0.0152574	0.13777	Q9CRD0
PARP12	0.00568652	-0.568223	Q8BZ20
PCCB	3.92972004984554e-05	-0.13532	Q99MN9
PCK2	0.000670013	0.110123	Q8BH04
PCSK1	0.000318532	-0.183828	P63239
PCSK1N	3.89204497655907e-05	-0.155529	Q9QXV0
PCSK2	6.71671316221787e-22	-0.287809	P21661
PDGFRB	2.60344072067854e-05	0.130948	P05622
PDHA1	1.85492418633877e-06	0.183777	P35486
PDHB	3.89940417590567e-08	0.201766	Q9D051
PGK1	0.0027525	0.19935	P09411
PHB	0.0125894	0.111834	P67778
PHB2	0.0062268	0.0788214	O35129
PJA1	0.000358161	-0.285578	O55176
PKM	0.0194826	0.158681	P52480
PLCD3	0.00251078	-0.318258	Q8K2J0
PLTP	0.030801	0.504633	P55065
POL	0.0143496	-0.195056	P11369
PPIF	0.0375953	-0.375318	Q99KR7
PPY	0.0324492	0.154013	P10601
PRDM14	0.027592	-0.684341	E9Q3T6
PRKCSH	0.00544506	0.101758	O08795
PTMA	2.88855368546666e-05	0.321404	P26350
PTPRD	1.26405584394901e-06	0.299844	Q64487
PTPRN	0.00667513	-0.988399	Q60673
PYCR2	0.000244233	0.28537	Q922Q4
RAB14	0.0273698	-0.0592679	Q91V41
RAB20	0.0465331	-0.498754	P35295
RAB2A	0.00232308	-0.105409	P53994
RAB3A	9.39354878589838e-05	-0.102031	P63011
RAB3D	6.45813083789217e-05	-0.245389	P35276
RAB7A	0.00132035	0.0905977	P51150
RAP1B	0.0108604	-0.145079	Q99JI6
RGN	0.00724514	0.3001	Q64374
RPL14	0.0113549	0.0328951	Q9CR57
RPL28	0.0455938	0.0876588	P41105
RPL3	0.042869	0.0479988	P27659
RPL34	0.0090364	0.112329	Q9D1R9
RPL5	0.0265743	0.121486	P47962
RPL7	0.0116016	0.104968	P14148
RPL8	0.0486748	0.13036	P62918
RPS13	0.0268145	0.266069	P62301
RPS14	0.0203354	0.0635576	P62264
RPS25	0.00980625	0.150237	P62852
RRP12	3.23709164407447e-05	-0.223453	Q6P5B0
SAMM50	0.0328333	-0.543536	Q8BGH2
SCG2	4.66124041145364e-05	-0.210151	Q03517
SDHA	9.08171115694163e-07	-0.174405	Q8K2B3
SDHB	1.76403009454504e-07	-0.21275	Q9CQA3
SELENOF	0.0378416	-0.0768479	Q9ERR7
SEPTIN7	0.00842498	0.281082	O55131
SERPINC1	7.30049034293069e-13	-0.358384	P32261
SLC25A12	0.00187574	-0.157435	Q8BH59
SLC25A3	2.15013985543102e-11	0.182088	Q8VEM8
SLC25A4	0.0212073	0.0393051	P48962
SLC2A2	0.00201619	-0.26532	P14246
SLC30A8	9.3925392488421e-05	-0.193631	Q8BGG0
SLC6A1	0.0121748	-0.130521	P31648
SMIM29	0.0059369	0.506047	Q8R043
SNRK	0.0116746	0.535876	Q8VDU5
SOD2	0.00581676	0.121062	P09671
SPATA21	0.0456997	0.182984	Q8BHW6
SPCS3	0.0181842	-0.341347	Q6ZWQ7
SRPK1	0.010273	-0.681014	O70551
SRSF4	0.00273071	-0.35531	Q8VE97
STK39	0.00631126	-0.569089	Q9Z1W9
SUCLG1	8.95235052006826e-06	0.12293	Q9WUM5
SYTL4	4.83264133606288e-11	-0.323979	Q9R0Q1
TAAR7E	3.06481919422305e-05	-0.667197	Q5QD09
TAGLN2	0.0017517	0.97929	Q9WVA4
TBX6	0.0119971	0.538777	P70327
TGOLN1	7.54312163948493e-06	-0.322579	Q62313
TNFAIP8L2	1.53959314222727e-10	-0.279725	Q9D8Y7
TNS4	4.6338694958257e-09	-0.303625	Q8BZ33
TRAPPC11	0.0166537	0.800112	B2RXC1
TSPAN31	0.0178793	0.858435	Q9CQ88
TSPYL1	0.0216747	-0.127546	O88852
TTN	3.21612590096497e-08	-0.249868	A2ASS6
TUBA1C	0.0409609	-0.163871	P68373
TUBB3	0.0263302	0.395448	Q9ERD7
UGGT1	0.000801747	0.0733359	Q6P5E4
UGT1A1	0.0147128	-0.0772691	Q63886
ULK2	0.0333653	-0.187345	Q9QY01
UQCRQ	2.80124747924696e-07	-0.153541	Q9CQ69
USP44	0.0183571	-0.363584	Q8C2S0
VPS26A	0.000411298	-0.464327	P40336
WNK4	0.0110147	-0.230033	Q80UE6
YWHAB	0.0101422	0.277002	Q9CQV8
YWHAE	0.0382632	0.0338653	P62259
YWHAQ	0.0317289	0.140598	P68254
YWHAZ	0.00569927	0.0448549	P63101
ZBTB3	0.00426775	0.402613	Q91X45
ZC3HAV1	0.00406087	0.350718	Q3UPF5
ZNF787	3.2774098367394e-08	0.18771	Q8BIF9
ZSCAN20	1.63203419999909e-05	-0.597138	B2KFW1
