## Supplementary material for "DEC1 is an adult clock regulator that links circadian rhythms to functional β-cell maturation": Table S5

### Sheet: Annotation
hits	Gene ID	Type	Tax ID	Homologene Gene ID	Homologene Gene Tax ID	Gene Symbol	Description	Biological Process (GO)	Kinase Class (UniProt)	GO:0046903 secretion	GO:0009743 response to carbohydrate	GO:0002886 regulation of myeloid leukocyt	GO:0071417 cellular response to organonit	GO:0061351 neural precursor cell prolifer	GO:0030833 regulation of actin filament p	GO:0001890 placenta development	R-MMU-8951664 Neddylation	GO:0030036 actin cytoskeleton organizatio
Abr	109934	symbol	M. musculus	109934	M. musculus	Abr	active BCR-related gene	GO:0043314 negative regulation of neutrophil degranulation;GO:0060313 negative regulation of blood vessel remodeling;GO:0043312 neutrophil degranulation		1	1	1	0	0	0	1	0	1
Arid1a	93760	symbol	M. musculus	93760	M. musculus	Arid1a	AT-rich interaction domain 1A	GO:0003408 optic cup formation involved in camera-type eye development;GO:0042921 glucocorticoid receptor signaling pathway;GO:0031958 corticosteroid receptor signaling pathway		0	0	1	1	0	0	1	0	0
Cotl1	72042	symbol	M. musculus	72042	M. musculus	Cotl1	coactosin like F-actin binding protein 1	GO:0050832 defense response to fungus;GO:0009620 response to fungus;GO:0030833 regulation of actin filament polymerization		0	0	0	0	0	1	0	0	0
Evpl	14027	symbol	M. musculus	14027	M. musculus	Evpl	envoplakin	GO:0002786 regulation of antibacterial peptide production;GO:0002784 regulation of antimicrobial peptide production;GO:0002759 regulation of antimicrobial humoral response		0	0	1	0	0	0	1	0	0
Fbxl16	214931	symbol	M. musculus	214931	M. musculus	Fbxl16	F-box and leucine-rich repeat protein 16	GO:0031146 SCF-dependent proteasomal ubiquitin-dependent protein catabolic process;GO:0043161 proteasome-mediated ubiquitin-dependent protein catabolic process;GO:0010498 proteasomal protein catabolic process		0	0	0	0	0	0	0	1	0
Glul	14645	symbol	M. musculus	14645	M. musculus	Glul	glutamate-ammonia ligase	GO:0006542 glutamine biosynthetic process;GO:0019676 ammonia assimilation cycle;GO:0019740 nitrogen utilization		0	1	0	0	0	0	1	0	0
Gnao1	14681	symbol	M. musculus	14681	M. musculus	Gnao1	guanine nucleotide binding protein, alpha O	GO:0007212 dopamine receptor signaling pathway;GO:1903351 cellular response to dopamine;GO:1903350 response to dopamine		1	1	1	1	0	0	0	0	0
Gse1	382034	symbol	M. musculus	382034	M. musculus	Gse1	genetic suppressor element 1, coiled-coil protein	GO:0008150 biological_process		0	0	0	0	0	0	0	0	0
H2-D1	14964	symbol	M. musculus	14964	M. musculus	H2-D1	histocompatibility 2, D region locus 1	GO:0002419 T cell mediated cytotoxicity directed against tumor cell target;GO:0002424 T cell mediated immune response to tumor cell;GO:0002485 antigen processing and presentation of endogenous peptide antigen via MHC class I via ER pathway, TAP-dependent		0	0	1	0	0	0	0	0	0
H2-K1	14972	symbol	M. musculus	14972	M. musculus	H2-K1	histocompatibility 2, K1, K region	GO:0002419 T cell mediated cytotoxicity directed against tumor cell target;GO:0002424 T cell mediated immune response to tumor cell;GO:0002485 antigen processing and presentation of endogenous peptide antigen via MHC class I via ER pathway, TAP-dependent		0	0	1	0	0	0	1	0	0
Hif1a	15251	symbol	M. musculus	15251	M. musculus	Hif1a	hypoxia inducible factor 1, alpha subunit	GO:0060992 response to fungicide;GO:0021502 neural fold elevation formation;GO:0070101 positive regulation of chemokine-mediated signaling pathway		1	1	1	0	1	1	1	1	0
Hip1r	29816	symbol	M. musculus	29816	M. musculus	Hip1r	huntingtin interacting protein 1 related	GO:2000588 positive regulation of platelet-derived growth factor receptor-beta signaling pathway;GO:1905445 positive regulation of clathrin coat assembly;GO:2000370 positive regulation of clathrin-dependent endocytosis		0	1	0	0	0	1	0	0	1
Lmnb1	16906	symbol	M. musculus	16906	M. musculus	Lmnb1	lamin B1	GO:0051664 nuclear pore localization;GO:1905232 cellular response to L-glutamate;GO:1902065 response to L-glutamate		0	0	0	1	0	0	0	0	1
Mafa	378435	symbol	M. musculus	378435	M. musculus	Mafa	MAF bZIP transcription factor A	GO:0007263 nitric oxide mediated signal transduction;GO:0030073 insulin secretion;GO:0030072 peptide hormone secretion		1	1	0	0	0	0	0	0	0
Me3	109264	symbol	M. musculus	109264	M. musculus	Me3	malic enzyme 3, NADP(+)-dependent, mitochondrial	GO:0006108 malate metabolic process;GO:0006090 pyruvate metabolic process;GO:0043648 dicarboxylic acid metabolic process		0	0	0	0	0	0	0	0	0
Oaz1	18245	symbol	M. musculus	18245	M. musculus	Oaz1	ornithine decarboxylase antizyme 1	GO:0090368 regulation of ornithine metabolic process;GO:1903266 regulation of ornithine catabolic process;GO:1903267 negative regulation of ornithine catabolic process		0	1	0	1	0	0	1	0	0
Racgap1	26934	symbol	M. musculus	26934	M. musculus	Racgap1	Rac GTPase-activating protein 1	GO:0000912 assembly of actomyosin apparatus involved in cytokinesis;GO:0000915 actomyosin contractile ring assembly;GO:0044837 actomyosin contractile ring organization		0	0	0	1	1	0	0	0	1
Scrn1	69938	symbol	M. musculus	69938	M. musculus	Scrn1	secernin 1	GO:0098693 regulation of synaptic vesicle cycle;GO:0006887 exocytosis;GO:0032940 secretion by cell		1	0	0	0	0	0	0	0	0
Sgms1	208449	symbol	M. musculus	208449	M. musculus	Sgms1	sphingomyelin synthase 1	GO:0006686 sphingomyelin biosynthetic process;GO:0006684 sphingomyelin metabolic process;GO:0046513 ceramide biosynthetic process	yes	0	0	0	0	0	0	0	0	0
Slc6a15	103098	symbol	M. musculus	103098	M. musculus	Slc6a15	solute carrier family 6 (neurotransmitter transporter), member 15	GO:0015820 leucine transport;GO:0015803 branched-chain amino acid transport;GO:0015824 proline transport		0	0	0	0	0	0	0	0	0
Socs2	216233	symbol	M. musculus	216233	M. musculus	Socs2	suppressor of cytokine signaling 2	GO:0060396 growth hormone receptor signaling pathway;GO:0071378 cellular response to growth hormone stimulus;GO:0060416 response to growth hormone		1	0	0	1	0	0	0	1	0
Trnp1	69539	symbol	M. musculus	69539	M. musculus	Trnp1	TMF1-regulated nuclear protein 1	GO:0021696 cerebellar cortex morphogenesis;GO:0021587 cerebellum morphogenesis;GO:0021575 hindbrain morphogenesis		0	0	0	0	1	0	1	0	0
Washc1	68767	symbol	M. musculus	68767	M. musculus	Washc1	WASH complex subunit 1	GO:0002468 dendritic cell antigen processing and presentation;GO:1904109 positive regulation of cholesterol import;GO:0060620 regulation of cholesterol import		1	1	1	0	0	1	1	0	1
Wdr81	192652	symbol	M. musculus	192652	M. musculus	Wdr81	WD repeat domain 81	GO:0035973 aggrephagy;GO:0045022 early endosome to late endosome transport;GO:0098927 vesicle-mediated transport between endosomal compartments		0	0	0	0	0	0	0	0	0
Zfp36l1	12192	symbol	M. musculus	12192	M. musculus	Zfp36l1	zinc finger protein 36, C3H type-like 1	GO:0097403 cellular response to raffinose;GO:1901545 response to raffinose;GO:0003342 proepicardium development		0	1	1	1	0	0	1	0	0

### Sheet: Enrichment
GroupID	Category	Term	Description	LogP	Log(q-value)	Genes	Symbols	InTerm_InList
1_Summary	GO Biological Processes	GO:0046903	secretion	-5.63907	-1.39787	14681,15251,68767,69938,109934,216233,378435	Gnao1,Hif1a,Washc1,Scrn1,Abr,Socs2,Mafa	7/-
1_Member	GO Biological Processes	GO:0046903	secretion	-5.63907	-1.39787	14681,15251,68767,69938,109934,216233,378435	Gnao1,Hif1a,Washc1,Scrn1,Abr,Socs2,Mafa	7/572
1_Member	GO Biological Processes	GO:0032940	secretion by cell	-5.08165	-1.14149	14681,15251,68767,69938,109934,378435	Gnao1,Hif1a,Washc1,Scrn1,Abr,Mafa	6/448
1_Member	GO Biological Processes	GO:0140352	export from cell	-4.74274	-1.1036	14681,15251,68767,69938,109934,378435	Gnao1,Hif1a,Washc1,Scrn1,Abr,Mafa	6/514
1_Member	GO Biological Processes	GO:0006887	exocytosis	-3.74901	-0.323885	14681,68767,69938,109934	Gnao1,Washc1,Scrn1,Abr	4/255
2_Summary	GO Biological Processes	GO:0009743	response to carbohydrate	-4.74931	-1.1036	12192,14645,15251,378435,14681,29816,109934,18245,68767	Zfp36l1,Glul,Hif1a,Mafa,Gnao1,Hip1r,Abr,Oaz1,Washc1	9/-
2_Member	GO Biological Processes	GO:0009743	response to carbohydrate	-4.74931	-1.1036	12192,14645,15251,378435	Zfp36l1,Glul,Hif1a,Mafa	4/141
2_Member	GO Biological Processes	GO:0009749	response to glucose	-3.45519	-0.224702	14645,15251,378435	Glul,Hif1a,Mafa	3/123
2_Member	GO Biological Processes	GO:0009746	response to hexose	-3.43465	-0.224702	14645,15251,378435	Glul,Hif1a,Mafa	3/125
2_Member	GO Biological Processes	GO:0034284	response to monosaccharide	-3.42451	-0.224702	14645,15251,378435	Glul,Hif1a,Mafa	3/126
2_Member	GO Biological Processes	GO:0051046	regulation of secretion	-2.80566	0	14645,14681,15251,29816,109934	Glul,Gnao1,Hif1a,Hip1r,Abr	5/780
2_Member	GO Biological Processes	GO:0050796	regulation of insulin secretion	-2.71289	0	14645,14681,15251	Glul,Gnao1,Hif1a	3/222
2_Member	GO Biological Processes	GO:0051223	regulation of protein transport	-2.54529	0	14645,14681,15251,18245	Glul,Gnao1,Hif1a,Oaz1	4/536
2_Member	GO Biological Processes	GO:1903829	positive regulation of protein localization	-2.53655	0	14645,15251,18245,68767	Glul,Hif1a,Oaz1,Washc1	4/539
2_Member	GO Biological Processes	GO:0090276	regulation of peptide hormone secretion	-2.49506	0	14645,14681,15251	Glul,Gnao1,Hif1a	3/265
2_Member	GO Biological Processes	GO:0002791	regulation of peptide secretion	-2.47222	0	14645,14681,15251	Glul,Gnao1,Hif1a	3/270
2_Member	GO Biological Processes	GO:0090087	regulation of peptide transport	-2.46321	0	14645,14681,15251	Glul,Gnao1,Hif1a	3/272
2_Member	GO Biological Processes	GO:0070201	regulation of establishment of protein localization	-2.32426	0	14645,14681,15251,18245	Glul,Gnao1,Hif1a,Oaz1	4/618
2_Member	GO Biological Processes	GO:0051222	positive regulation of protein transport	-2.30834	0	14645,15251,18245	Glul,Hif1a,Oaz1	3/309
2_Member	GO Biological Processes	GO:0010817	regulation of hormone levels	-2.28742	0	14645,14681,15251,378435	Glul,Gnao1,Hif1a,Mafa	4/633
2_Member	GO Biological Processes	GO:0050708	regulation of protein secretion	-2.21827	0	14645,14681,15251	Glul,Gnao1,Hif1a	3/333
2_Member	GO Biological Processes	GO:0046883	regulation of hormone secretion	-2.19686	0	14645,14681,15251	Glul,Gnao1,Hif1a	3/339
2_Member	GO Biological Processes	GO:1903530	regulation of secretion by cell	-2.1364	0	14645,14681,15251,109934	Glul,Gnao1,Hif1a,Abr	4/699
2_Member	GO Biological Processes	GO:1904951	positive regulation of establishment of protein localization	-2.1119	0	14645,15251,18245	Glul,Hif1a,Oaz1	3/364
3_Summary	GO Biological Processes	GO:0002886	regulation of myeloid leukocyte mediated immunity	-3.73289	-0.323885	14964,14972,109934,68767,12192,14027,15251,14681,93760	H2-D1,H2-K1,Abr,Washc1,Zfp36l1,Evpl,Hif1a,Gnao1,Arid1a	9/-
3_Member	GO Biological Processes	GO:0002886	regulation of myeloid leukocyte mediated immunity	-3.73289	-0.323885	14964,14972,109934	H2-D1,H2-K1,Abr	3/99
3_Member	GO Biological Processes	GO:0002704	negative regulation of leukocyte mediated immunity	-3.71998	-0.323885	14964,14972,109934	H2-D1,H2-K1,Abr	3/100
3_Member	GO Biological Processes	GO:0019882	antigen processing and presentation	-3.4656	-0.224702	14964,14972,68767	H2-D1,H2-K1,Washc1	3/122
3_Member	GO Biological Processes	GO:0002698	negative regulation of immune effector process	-3.06808	-0.0524197	14964,14972,109934	H2-D1,H2-K1,Abr	3/167
3_Member	KEGG Pathway	mmu04218	Cellular senescence - Mus musculus (house mouse)	-2.96709	-0.0170866	12192,14964,14972	Zfp36l1,H2-D1,H2-K1	3/181
3_Member	GO Biological Processes	GO:0042110	T cell activation	-2.93607	-0.0170866	12192,14964,14972,68767	Zfp36l1,H2-D1,H2-K1,Washc1	4/419
3_Member	GO Biological Processes	GO:0045321	leukocyte activation	-2.90193	-0.00315976	12192,14964,14972,68767,109934	Zfp36l1,H2-D1,H2-K1,Washc1,Abr	5/742
3_Member	GO Biological Processes	GO:0002697	regulation of immune effector process	-2.74248	0	14027,14964,14972,109934	Evpl,H2-D1,H2-K1,Abr	4/473
3_Member	KEGG Pathway	mmu05167	Kaposi sarcoma-associated herpesvirus infection - Mus musculus (house mouse)	-2.71848	0	14964,14972,15251	H2-D1,H2-K1,Hif1a	3/221
3_Member	GO Biological Processes	GO:0002700	regulation of production of molecular mediator of immune response	-2.65314	0	14027,14964,14972	Evpl,H2-D1,H2-K1	3/233
3_Member	KEGG Pathway	mmu05170	Human immunodeficiency virus 1 infection - Mus musculus (house mouse)	-2.63215	0	14681,14964,14972	Gnao1,H2-D1,H2-K1	3/237
3_Member	GO Biological Processes	GO:0050777	negative regulation of immune response	-2.61154	0	14964,14972,109934	H2-D1,H2-K1,Abr	3/241
3_Member	KEGG Pathway	mmu05163	Human cytomegalovirus infection - Mus musculus (house mouse)	-2.55182	0	14681,14964,14972	Gnao1,H2-D1,H2-K1	3/253
3_Member	GO Biological Processes	GO:0051249	regulation of lymphocyte activation	-2.50781	0	12192,14964,14972,93760	Zfp36l1,H2-D1,H2-K1,Arid1a	4/549
3_Member	KEGG Pathway	mmu04144	Endocytosis - Mus musculus (house mouse)	-2.4813	0	14964,14972,68767	H2-D1,H2-K1,Washc1	3/268
3_Member	GO Biological Processes	GO:0050870	positive regulation of T cell activation	-2.46321	0	14964,14972,93760	H2-D1,H2-K1,Arid1a	3/272
3_Member	GO Biological Processes	GO:0046649	lymphocyte activation	-2.36725	0	12192,14964,14972,68767	Zfp36l1,H2-D1,H2-K1,Washc1	4/601
3_Member	GO Biological Processes	GO:1903039	positive regulation of leukocyte cell-cell adhesion	-2.35219	0	14964,14972,93760	H2-D1,H2-K1,Arid1a	3/298
3_Member	GO Biological Processes	GO:0002694	regulation of leukocyte activation	-2.30694	0	12192,14964,14972,93760	Zfp36l1,H2-D1,H2-K1,Arid1a	4/625
3_Member	GO Biological Processes	GO:0002703	regulation of leukocyte mediated immunity	-2.30054	0	14964,14972,109934	H2-D1,H2-K1,Abr	3/311
3_Member	GO Biological Processes	GO:0031348	negative regulation of defense response	-2.29667	0	14964,14972,109934	H2-D1,H2-K1,Abr	3/312
3_Member	GO Biological Processes	GO:0050865	regulation of cell activation	-2.17814	0	12192,14964,14972,93760	Zfp36l1,H2-D1,H2-K1,Arid1a	4/680
3_Member	GO Biological Processes	GO:0022409	positive regulation of cell-cell adhesion	-2.16207	0	14964,14972,93760	H2-D1,H2-K1,Arid1a	3/349
3_Member	GO Biological Processes	GO:0051251	positive regulation of lymphocyte activation	-2.12505	0	14964,14972,93760	H2-D1,H2-K1,Arid1a	3/360
3_Member	GO Biological Processes	GO:0002443	leukocyte mediated immunity	-2.04843	0	14964,14972,109934	H2-D1,H2-K1,Abr	3/384
3_Member	GO Biological Processes	GO:0002696	positive regulation of leukocyte activation	-2.0091	0	14964,14972,93760	H2-D1,H2-K1,Arid1a	3/397
4_Summary	GO Biological Processes	GO:0071417	cellular response to organonitrogen compound	-3.32138	-0.172521	12192,14681,16906,18245,216233,93760,26934	Zfp36l1,Gnao1,Lmnb1,Oaz1,Socs2,Arid1a,Racgap1	7/-
4_Member	GO Biological Processes	GO:0071417	cellular response to organonitrogen compound	-3.32138	-0.172521	12192,14681,16906,18245,216233	Zfp36l1,Gnao1,Lmnb1,Oaz1,Socs2	5/599
4_Member	GO Biological Processes	GO:1901699	cellular response to nitrogen compound	-3.04311	-0.0524197	12192,14681,16906,18245,216233	Zfp36l1,Gnao1,Lmnb1,Oaz1,Socs2	5/690
4_Member	GO Biological Processes	GO:0014070	response to organic cyclic compound	-2.77636	0	12192,14681,18245,93760,216233	Zfp36l1,Gnao1,Oaz1,Arid1a,Socs2	5/792
4_Member	GO Biological Processes	GO:0071407	cellular response to organic cyclic compound	-2.6483	0	12192,14681,18245,93760	Zfp36l1,Gnao1,Oaz1,Arid1a	4/502
4_Member	GO Biological Processes	GO:1901990	regulation of mitotic cell cycle phase transition	-2.16894	0	12192,16906,93760	Zfp36l1,Lmnb1,Arid1a	3/347
4_Member	GO Biological Processes	GO:0010564	regulation of cell cycle process	-2.01668	0	12192,16906,26934,93760	Zfp36l1,Lmnb1,Racgap1,Arid1a	4/757
5_Summary	GO Biological Processes	GO:0061351	neural precursor cell proliferation	-3.29978	-0.172521	15251,26934,69539	Hif1a,Racgap1,Trnp1	3/-
5_Member	GO Biological Processes	GO:0061351	neural precursor cell proliferation	-3.29978	-0.172521	15251,26934,69539	Hif1a,Racgap1,Trnp1	3/139
6_Summary	GO Biological Processes	GO:0030833	regulation of actin filament polymerization	-3.22035	-0.125282	29816,68767,72042,15251	Hip1r,Washc1,Cotl1,Hif1a	4/-
6_Member	GO Biological Processes	GO:0030833	regulation of actin filament polymerization	-3.22035	-0.125282	29816,68767,72042	Hip1r,Washc1,Cotl1	3/148
6_Member	GO Biological Processes	GO:0008064	regulation of actin polymerization or depolymerization	-3.06058	-0.0524197	29816,68767,72042	Hip1r,Washc1,Cotl1	3/168
6_Member	GO Biological Processes	GO:0030832	regulation of actin filament length	-3.03834	-0.0524197	29816,68767,72042	Hip1r,Washc1,Cotl1	3/171
6_Member	GO Biological Processes	GO:0032271	regulation of protein polymerization	-2.79366	0	29816,68767,72042	Hip1r,Washc1,Cotl1	3/208
6_Member	GO Biological Processes	GO:0110053	regulation of actin filament organization	-2.4149	0	29816,68767,72042	Hip1r,Washc1,Cotl1	3/283
6_Member	GO Biological Processes	GO:0090066	regulation of anatomical structure size	-2.38016	0	15251,29816,68767,72042	Hif1a,Hip1r,Washc1,Cotl1	4/596
6_Member	GO Biological Processes	GO:0032956	regulation of actin cytoskeleton organization	-2.12837	0	29816,68767,72042	Hip1r,Washc1,Cotl1	3/359
6_Member	GO Biological Processes	GO:1902903	regulation of supramolecular fiber organization	-2.00614	0	29816,68767,72042	Hip1r,Washc1,Cotl1	3/398
7_Summary	GO Biological Processes	GO:0001890	placenta development	-2.94651	-0.0170866	12192,15251,93760,109934,14645,18245,68767,14972,69539,14027	Zfp36l1,Hif1a,Arid1a,Abr,Glul,Oaz1,Washc1,H2-K1,Trnp1,Evpl	10/-
7_Member	GO Biological Processes	GO:0001890	placenta development	-2.94651	-0.0170866	12192,15251,93760	Zfp36l1,Hif1a,Arid1a	3/184
7_Member	GO Biological Processes	GO:0021915	neural tube development	-2.874	0	12192,15251,93760	Zfp36l1,Hif1a,Arid1a	3/195
7_Member	GO Biological Processes	GO:0048568	embryonic organ development	-2.55702	0	12192,15251,93760,109934	Zfp36l1,Hif1a,Arid1a,Abr	4/532
7_Member	GO Biological Processes	GO:0001568	blood vessel development	-2.42767	0	12192,14645,15251,93760	Zfp36l1,Glul,Hif1a,Arid1a	4/578
7_Member	GO Biological Processes	GO:0001944	vasculature development	-2.32925	0	12192,14645,15251,93760	Zfp36l1,Glul,Hif1a,Arid1a	4/616
7_Member	GO Biological Processes	GO:0090596	sensory organ morphogenesis	-2.26614	0	15251,93760,109934	Hif1a,Arid1a,Abr	3/320
7_Member	GO Biological Processes	GO:0031329	regulation of cellular catabolic process	-2.26103	0	12192,15251,18245,68767	Zfp36l1,Hif1a,Oaz1,Washc1	4/644
7_Member	GO Biological Processes	GO:0048598	embryonic morphogenesis	-2.25629	0	12192,15251,93760,109934	Zfp36l1,Hif1a,Arid1a,Abr	4/646
7_Member	GO Biological Processes	GO:0007423	sensory organ development	-2.24686	0	14972,15251,93760,109934	H2-K1,Hif1a,Arid1a,Abr	4/650
7_Member	GO Biological Processes	GO:0048562	embryonic organ morphogenesis	-2.21827	0	15251,93760,109934	Hif1a,Arid1a,Abr	3/333
7_Member	GO Biological Processes	GO:0007420	brain development	-2.11709	0	15251,69539,93760,109934	Hif1a,Trnp1,Arid1a,Abr	4/708
7_Member	GO Biological Processes	GO:0035239	tube morphogenesis	-2.00687	0	12192,14645,15251,93760	Zfp36l1,Glul,Hif1a,Arid1a	4/762
7_Member	GO Biological Processes	GO:0009611	response to wounding	-2.00614	0	12192,14027,15251	Zfp36l1,Evpl,Hif1a	3/398
8_Summary	Reactome Gene Sets	R-MMU-8951664	Neddylation	-2.73541	0	15251,214931,216233	Hif1a,Fbxl16,Socs2	3/-
8_Member	Reactome Gene Sets	R-MMU-8951664	Neddylation	-2.73541	0	15251,214931,216233	Hif1a,Fbxl16,Socs2	3/218
9_Summary	GO Biological Processes	GO:0030036	actin cytoskeleton organization	-2.55997	0	26934,29816,68767,109934,16906	Racgap1,Hip1r,Washc1,Abr,Lmnb1	5/-
9_Member	GO Biological Processes	GO:0030036	actin cytoskeleton organization	-2.55997	0	26934,29816,68767,109934	Racgap1,Hip1r,Washc1,Abr	4/531
9_Member	GO Biological Processes	GO:0030029	actin filament-based process	-2.409	0	26934,29816,68767,109934	Racgap1,Hip1r,Washc1,Abr	4/585
9_Member	Reactome Gene Sets	R-MMU-9012999	RHO GTPase cycle	-2.01805	0	16906,26934,109934	Lmnb1,Racgap1,Abr	3/394
