## Supplementary material for "DEC1 is an adult clock regulator that links circadian rhythms to functional β-cell maturation": Table S6

### Sheet: Sheet1
amino acid mix composition
Name	Final conc. (mM)
Alanine	0.4375
Arginine	0.1875
Aspartic acid	0.04
Citruline	0.0925
Glutamic acid	0.12
Glycine	0.2975
Histidine	0.08
Isoleucine	0.095
Leucine	0.1625
Lysine	0.37
Methionine	0.05
Ornithine	0.07
Phenylalanine	0.0825
Proline	0.35
Serine	0.575
Threonine	0.027
Tryptophan	0.075
Valine	0.2
